# The model arbuscular mycorrhizal fungus *Rhizophagus irregularis* harbours endosymbiotic bacteria with a highly reduce genome

**DOI:** 10.1101/2021.09.13.460061

**Authors:** Romain Savary, Frédéric G. Masclaux, Ian R. Sanders

**Affiliations:** Laboratory for Biological Geochemistry, School of Architecture, Civil and Environmental Engineering, Ecole Polytechnique Fédérale de Lausanne (EPFL), 1015 Lausanne, Switzerland; Department of Ecology and Evolution, Biophore Building, University of Lausanne, 1015 Lausanne, Switzerland; Vital-IT Group, SIB Swiss Institute of Bioinformatics, 1015 Lausanne, Switzerland

## Abstract

Arbuscular mycorrhizal fungi (AMF; Glomeromycotina) are symbionts of most plant species that are known to possess unique intracytoplasmic endosymbiotic bacteria with an enigmatic role. *Candidatus* Moeniiplasma glomeromycotorum (*Ca*Mg) was shown to be widespread along the AMF phylogeny and present in most AMF species and isolates of those species. The model AMF species, *Rhizophagus irregularis*, that can be cultivated *in vitro* and for which a lot of genomic information now exists, would be the ideal model to study the true nature of the *Ca*Mg-AMF symbiosis. However, *R. irregularis* was never found to host endobacteria. Here we show by DNA sequencing that *R. irregularis* can, indeed, host *Ca*Mg (*Ri-Ca*Mg). However, this appears rare as only one *R. irregularis* isolate out of 58 hosted *Ca*Mg. In that isolate, the endosymbiotic bacterial population was genetically homogenous. By sequencing the complete genome of the bacteria, we found that its genome is among the smallest of all known *Ca*Mg and Mycoplasma-like genomes, with a highly reduced gene repertoire, suggesting a strong adaptation to the intracellular life. We discuss our findings in the light of previous literature on *Ca*Mg and on the same AMF isolates and suggest that these endosymbionts are more likely parasites than non-obligatory mutualists.
