## Supplementary material for "The model arbuscular mycorrhizal fungus *Rhizophagus irregularis* harbours endosymbiotic bacteria with a highly reduce genome": Table S1

### Sheet: Feuil1
1) Table S1. Isolates list (see Savary et al., 2018), and presence (red), absence and potential presence (orange) of CaMg in R. irregularis and related species. Primer used for CaMG (MRE) 16s rRNA were 109F-1184R (Naumann et al., 2010), primer used for CaMg (MRE) MBLFP gene were (Toomer et al., 2015) and primer used for CaGg 16s rRNA gene were CaGgADf-CaGgADr ( Desirò et al., 2014)
				Detection from ddRADseq: mean % reads proper pair mapping to 4 CaMg genomes and one CaGg genome across replicates					Detection by amplification
Species	MRE detected	Isolate name	origin - country	RcCaMg	DhCaMg	RvCaMg	CeCaMg	CaGg	MRE 16s rRNA gene	MRE MBLFP gene
R. irregularis	-	5B	-	0.00161289	0.00033003	0.00123468	0	1.24458e-05	ND	NA
R. irregularis	-	7B	-	0.00124837	0.000301835	0.000736693	0.000106661	0	ND	NA
R. irregularis	-	A1	Switzerland, Tänikon, Hausweid	0.00351847	4.63222e-05	0.000553507	7.11071e-05	0	ND	NA
R. irregularis	Present	A2	Switzerland, Tänikon, Hausweid	0.0501989	0.0244426	0.0270079	0.00018483	0	Present	Present
R. irregularis	-	A3	Switzerland, Tänikon, Hausweid	0.00561154	4.68444e-05	0.00148597	0.000113723	0	ND	NA
R. irregularis	-	A4	Switzerland, Tänikon, Hausweid	0.00467229	0	0.000781337	0.000113723	0	ND	NA
R. irregularis	-	A5	Switzerland, Tänikon, Hausweid	0.00527063	0.000347212	0.000225256	0	0.000347212	ND	NA
R. proliferus	-	AKO11-1	Ivory Coast	0.00946827	0.000325192	0.00140353	2.04764e-05	3.39739e-05	ND	NA
R. proliferus	-	AKO11-10	Ivory Coast	0.0125719	0.000203439	0.00144593	7.35003e-05	3.20262e-05	ND	NA
R. proliferus	-	AKO11-11	Ivory Coast	0.0128501	0.000287396	0.00104252	7.35003e-05	0	ND	NA
R. proliferus	-	AKO11-12	Ivory Coast	0.0104314	0.000455272	0.00178214	9.03857e-05	0	ND	NA
R. proliferus	-	AKO11-13	Ivory Coast	0.00931278	0.000447931	0.00162546	5.86037e-05	0.000201798	ND	NA
R. proliferus	-	AKO11-14	Ivory Coast	0.00952511	0.000664482	0.0011964	0.000328914	1.42269e-05	ND	NA
R. proliferus	-	AKO11-2	Ivory Coast	0.00965086	0.000223142	0.00123119	0.000320212	4.65412e-05	ND	NA
R. proliferus	-	AKO11-3	Ivory Coast	0.012565	0.000105209	0.00132785	0.000413484	0.000106801	ND	NA
R. proliferus	-	AKO11-4	Ivory Coast	0.0108402	0.00018757	0.00139236	0.000162808	0	ND	NA
R. proliferus	-	AKO11-5	Ivory Coast	0.0104645	0	0.0010447	0.000134148	0	ND	NA
R. proliferus	-	AKO11-6	Ivory Coast	0.0124442	0.000349964	0.00128416	5.57368e-05	0	ND	NA
R. proliferus	-	AKO11-7	Ivory Coast	0.0120301	0.000272399	0.00119727	3.61023e-05	0	ND	NA
R. proliferus	-	AKO11-8	Ivory Coast	0.0116621	0.000195538	0.0018893	9.66059e-05	3.25897e-05	ND	NA
R. proliferus	-	AKO11-9	Ivory Coast	0.0112028	0.000300805	0.00222658	6.05036e-05	1.39213e-05	ND	NA
R. intraradices	-	AZ151A	Arizona	0.00143317	0.000413752	0.000995674	4.53777e-05	1.02238e-05	ND	NA
R. irregularis	-	B1	Switzerland, Tänikon, Hausweid	0.00508653	0	0.000425998	4.14025e-05	0	ND	NA
R. irregularis	-	B10	Switzerland, Tänikon, Hausweid	0.00507923	0	0.000288198	0	0	ND	NA
R. irregularis	-	B11	Switzerland, Tänikon, Hausweid	0.00772896	5.89725e-05	0.00101171	2.94863e-05	0	ND	NA
R. irregularis	-	B12	Switzerland, Tänikon, Hausweid	0.00480998	3.6801e-05	0.00031571	2.94863e-05	2.57428e-05	ND	NA
R. irregularis	-	B14	Switzerland, Tänikon, Hausweid	0.0069648	0	0.0010234	2.94863e-05	0	ND	NA
R. irregularis	-	B15	Switzerland, Tänikon, Hausweid	0.00475569	4.45456e-05	0.000478562	0	0	ND	NA
R. irregularis	-	B17	Switzerland, Tänikon, Hausweid	0.0103948	0.000139201	0.00126479	0	0	ND	NA
R. irregularis	-	B2	Switzerland, Tänikon, Hausweid	0.00525184	7.18887e-05	0.000329842	3.59443e-05	0	ND	NA
R. irregularis	-	B22	Spain	0.00378346	0.000559407	0.00107545	4.72211e-05	4.51072e-05	ND	NA
R. irregularis	-	B3	Switzerland, Tänikon, Hausweid	0.00566962	0.00032007	0.000241378	4.72211e-05	0.000251484	ND	NA
R. irregularis	-	B4	Switzerland, Tänikon, Hausweid	0.00348601	6.63289e-05	0.000513572	1.12768e-05	3.31645e-05	ND	NA
R. irregularis	-	B7	Switzerland, Tänikon, Hausweid	0.00740371	7.84345e-05	0.000664106	0	0	ND	NA
R. irregularis	-	B8	Switzerland, Tänikon, Hausweid	0.00725412	0.000336773	0.00137574	8.4576e-06	0.000791416	ND	NA
R. irregularis	-	BEG140	Czech Republic	0.00162354	0.000266119	0.000584094	6.76608e-06	6.38698e-05	ND	NA
R. irregularis	-	BEG144	Russia, Gatchina, Leningradsky District	0.00448656	0.000545536	0.00219586	4.48571e-05	0.000408658	ND	NA
R. irregularis	-	BEG53	Canada, Québec	0.00540753	0.00866074	0.000270539	6.72857e-05	0.0102415	ND	NA
R. irregularis	-	BEG72	Spain, South Catalonia	0.00430422	0.000212299	0.00124597	5.38286e-05	8.37245e-05	ND	NA
R. irregularis	-	C1	Switzerland, Tänikon, Hausweid	0.00962103	9.95171e-05	0.000128756	0	0	ND	NA
R. irregularis	-	C2	Switzerland, Tänikon, Hausweid	0.00789726	4.05642e-05	0.000197467	0	0	ND	NA
R. irregularis	-	C3	Switzerland, Tänikon, Hausweid	0.00379674	0	0.000335876	0	0	ND	NA
R. irregularis	-	C4	Switzerland, Tänikon, Hausweid	0.00401832	5.34911e-05	0.000582678	0	0	ND	NA
R. irregularis	-	C5	Switzerland, Tänikon, Hausweid	0.00751376	0	0.000257703	0	0	ND	NA
R. LPA8-CH3	-	CH3	Czech Republic	0.116754	1.3097e-05	0.000421202	0.000137519	4.22464e-05	ND	ND	This isolate showed signed with ddRADseq of the presence of a CaMg but no amplification of either 16S or MBLFP was possible.
R. irregularis	-	D1	Switzerland, Tänikon, Hausweid	0.00315642	0	0.000676451	0.000137519	0	ND	NA
R. irregularis	-	D2	Switzerland, Tänikon, Hausweid	0.00693621	4.54347e-05	0.00185002	0.000137519	2.72111e-05	ND	NA
R. irregularis	-	D3	Switzerland, Tänikon, Hausweid	0.00546394	0	0.000492585	0	0	ND	NA
R. irregularis	-	D4	Switzerland, Tänikon, Hausweid	0.00531236	0	0.000210245	0	0	ND	NA
R. irregularis	-	DAOM197198-CH	Canada, Québec, Pont Rouge	0.0108115	4.36469e-05	0.000293191	0	0.000611351	ND	NA
R. irregularis	-	DAOM197198-CZ	Canada, Québec, Pont Rouge	0.0146581	0	0.000813625	0	0	ND	NA
R. irregularis	-	DAOM229457	Canada, Ontario	0.00394969	0.000619653	0.00313384	2.4393e-05	8.1138e-05	ND	NA
R. irregularis	-	DAOM234180	Canada, Québec	0.00207877	0	0.00402744	3.04913e-05	0	ND	NA
R. irregularis	-	DAOM234181	Canada, Îles-de-la-Madeleine	0.00454878	0	0.00322156	4.06551e-05	0	ND	NA
R. irregularis	-	DAOM234328	Finlande, Laukaa, Vihtavuón	0.00763175	0.000603051	0.00300302	2.4393e-05	0.000645312	ND	NA
R. irregularis	-	DAOM240159	Canada, British Columbia	0.00550346	0	0.00343609	0	0	ND	NA
R. irregularis	-	DAOM240409	Canada, Québec	0.0020264	6.59168e-05	0.00295566	1.22263e-05	0	ND	NA
R. irregularis	-	DAOM240443	Canada, Québec, Îles-de-la-Madeleine, Baie-de-Plaisance	0.00581274	0.00015999	0.00272856	1.52828e-05	0	ND	NA
R. irregularis	-	DAOM240448	Tunisia	0.0071282	0.00078791	0.00237115	2.26018e-05	0.000989441	ND	NA
R. irregularis	-	DAOM240721	Belgium, Louvain-la-Neuve	0.00561428	4.01659e-05	0.00446653	2.82522e-05	2.00829e-05	ND	NA
R. irregularis	-	E1	Switzerland, Tänikon, Hausweid	0.00501257	8.70015e-05	0.00102855	1.72926e-05	0	ND	NA
R. irregularis	-	ESQLS69	Czech Republic	0.00108395	0.000303882	0.00295191	2.82781e-05	0	ND	NA
R. intraradices	-	EY108	Egypt	0.00440752	0.00585095	0.000568865	4.89383e-05	0.00324867	ND	NA
R. irregularis	-	F1	Switzerland, Tänikon, Hausweid	0.00634972	9.56551e-05	0.00117322	6.52511e-05	0	ND	NA
R. intraradices	-	FL208	Florida	0.00142286	0.000295009	0.000599237	6.55591e-05	0.00532343	ND	NA
R. irregularis	-	FL707	Florida	0.0104397	6.71833e-05	0.000147584	3.6864e-05	0.000587603	ND	NA
R. irregularis	-	G1	Switzerland, Tänikon, Hausweid	0.00679456	5.19081e-05	0.00074446	3.6864e-05	0	ND	NA
R. irregularis	-	Glam	United Kingdom	0.00919235	8.85177e-05	0.00212338	2.21184e-05	0	ND	NA
R. irregularis	-	DAOM197198_In/India1105	Canada, Québec, Pont Rouge	0.00384629	7.91931e-05	0.000493578	3.74408e-05	7.15609e-05	ND	NA
R. irregularis	-	IRTA102	Spain, Catalonia	0.010854	0.0184807	0.000886081	2.64877e-05	0.0119917	ND	NA
R. irregularis	-	Israel	Israel, Negev desert	0.00122902	0.000344633	0.000335595	1.58926e-05	1.26779e-05	ND	NA
R. irregularis	-	KUV	Kuweït	0.00394043	6.26341e-05	0.000624862	1.98658e-05	9.29162e-05	ND	NA
R. irregularis	-	LPA54	Denmark	0.0136586	0.000814154	0.000933449	1.32439e-05	0.000863394	ND	NA
R. LPA8-CH3	Present	LPA8	France	0.131462	0.0315652	0.0153409	0.000343175	4.49307e-05	Present	Present
R. irregularis	-	LPA9	Greece, Cap sounion	0.00486974	0.000366525	0.000523984	0.000333407	0.000183263	ND	NA
R. irregularis	-	P33	Germany	0.00249597	0.000352613	0.000982762	0.000670414	0.000114735	ND	NA
R. irregularis	-	PH5	Czech Republic	0.0035132	0.000258984	0.00055361	0.00018676	0	ND	NA
R. irregularis	-	SAMP7	United kingdom	0.00235951	0.000342075	0.00125491	0.000445463	0.00159645	ND	NA
R. intraradices	-	Tu101	Turkey	0.00299649	0.000729663	0.00055475	4.35523e-05	0.000408384	ND	NA
R. intraradices	-	UK128	United Kingdom	0.00232601	0.000156772	0.000138486	4.35523e-05	0.00214923	ND	NA
R. intraradices	-	UK131	United Kingdom	0.00184285	8.6312e-05	0.000892985	2.17761e-05	0.000639995	ND	NA
