## Supplementary material for "The model arbuscular mycorrhizal fungus *Rhizophagus irregularis* harbours endosymbiotic bacteria with a highly reduce genome": Table S2

### Sheet: annotation_2_way_59bact
Table S2. Summary of CaMg genome assemlies of this study, previsously published CaMg genome and Mycoplasma genomes, including, contigs numbers, GC%, total length, N50, longest scaffold, Prokka and GeneMarks annotations, CDS from previously published CaMg annotations, CDS per kbp and BUSCO results with the Bacteria database and the Tenericute database
Bacterial_Species	Type	contigs_nb	GC%	Length_tot	N50	longscaff	Prokka CDS number	GeneMarks CDS number	Nb CDS in publication	CDS per kbp	tRNA	BUSCO Bacteria DB	Complete BUSCOs (C)	Complete and single-copy BUSCOs (S)	Complete and duplicated BUSCOs (D)	Fragmented BUSCOs (F)	Missing BUSCOs (M)	Total BUSCO groups searched	BUSCO Tenericutes DB	Complete BUSCOs (C)	Complete and single-copy BUSCOs (S)	Complete and duplicated BUSCOs (D)	Fragmented BUSCOs (F)	Missing BUSCOs (M)	Total BUSCO groups searched
A2_WG_MRE_contigs_NN	CaMg	7	33.043	500669	355987	144682	451	508		1.11013	21	C:25.7%[S:25.7%,D:0.0%],F:8.1%,M:66.2%,n:148	38	38	0	12	98	148	C:1.8%[S:1.8%,D:0.0%],F:0.0%,M:98.2%,n:166	3	3	0	0	163	166
A2_4_MRE_contigs_NN	CaMg	6	33.06	507735	357941	149794	456	518		1.11345	21	C:29.1%[S:29.1%,D:0.0%],F:9.5%,M:61.4%,n:148	43	43	0	14	91	148	C:1.8%[S:1.8%,D:0.0%],F:0.0%,M:98.2%,n:166	3	3	0	0	163	166
A2_6_MRE_contigs_NN	CaMg	5	33.0337	555875	357907	197968	480	558		1.15807	21	C:31.1%[S:31.1%,D:0.0%],F:10.8%,M:58.1%,n:148	46	46	0	16	86	148	C:1.8%[S:1.8%,D:0.0%],F:0.0%,M:98.2%,n:166	3	3	0	0	163	166
Mycoplasma_genitalium_NN	Mycoplasma	1	31.6891	580076	580076	580076	489	536		1.18625	35	C:56.8%[S:56.1%,D:0.7%],F:4.1%,M:39.1%,n:148	84	83	1	6	58	148	C:69.3%[S:69.3%,D:0.0%],F:0.6%,M:30.1%,n:166	115	115	0	1	50	166
A2_3_MRE_contigs_NN	CaMg	7	33.0107	565759	367785	197974	492	571		1.14992	21	C:30.4%[S:30.4%,D:0.0%],F:10.8%,M:58.8%,n:148	45	45	0	16	87	148	C:1.8%[S:1.8%,D:0.0%],F:0.0%,M:98.2%,n:166	3	3	0	0	163	166
Mycoplasma_arginini_NN	Mycoplasma	18	26.2293	615620	391740	115134	540	556		1.14004	32	C:67.6%[S:67.6%,D:0.0%],F:3.4%,M:29.0%,n:148	100	100	0	5	43	148	C:95.2%[S:95.2%,D:0.0%],F:0.6%,M:4.2%,n:166	158	158	0	1	7	166
Mycoplasma_hominis_NN	Mycoplasma	1	27.1182	665445	665445	665445	559	576		1.19042	32	C:69.6%[S:69.6%,D:0.0%],F:3.4%,M:27.0%,n:148	103	103	0	5	40	148	C:95.2%[S:95.2%,D:0.0%],F:1.2%,M:3.6%,n:166	158	158	0	2	6	166
Mycoplasma_flocculare_NN	Mycoplasma	1	28.958	778866	778866	778866	588	652		1.3246	30	C:63.5%[S:63.5%,D:0.0%],F:2.7%,M:33.8%,n:148	94	94	0	4	50	148	C:89.8%[S:89.8%,D:0.0%],F:2.4%,M:7.8%,n:166	149	149	0	4	13	166
Mycoplasma_bovoculi_NN	Mycoplasma	1	28.2166	760240	760240	760240	589	608		1.29073	30	C:68.2%[S:68.2%,D:0.0%],F:2.7%,M:29.1%,n:148	101	101	0	4	43	148	C:89.2%[S:89.2%,D:0.0%],F:3.0%,M:7.8%,n:166	148	148	0	5	13	166
Mycoplasma_columbinum_NN	Mycoplasma	11	26.895	765157	435231	329926	616	642		1.24214	31	C:69.6%[S:69.6%,D:0.0%],F:1.4%,M:29.0%,n:148	103	103	0	2	43	148	C:97.0%[S:97.0%,D:0.0%],F:0.6%,M:2.4%,n:166	161	161	0	1	4	166
Mycoplasma_iners_NN	Mycoplasma	28	28.2589	767866	403138	171802	619	634		1.24049	32	C:70.3%[S:70.3%,D:0.0%],F:2.0%,M:27.7%,n:148	104	104	0	3	41	148	C:95.2%[S:95.2%,D:0.0%],F:1.2%,M:3.6%,n:166	158	158	0	2	6	166
Mycoplasma_opalescens_NN	Mycoplasma	14	29.0158	779012	479065	299947	619	653		1.2585	34	C:71.6%[S:71.6%,D:0.0%],F:2.0%,M:26.4%,n:148	106	106	0	3	39	148	C:89.2%[S:89.2%,D:0.0%],F:3.0%,M:7.8%,n:166	148	148	0	5	13	166
Mycoplasma_anseris_NN	Mycoplasma	23	26.2755	739184	395207	148251	621	658		1.19031	33	C:68.9%[S:68.9%,D:0.0%],F:3.4%,M:27.7%,n:148	102	102	0	5	41	148	C:94.0%[S:94.0%,D:0.0%],F:0.0%,M:6.0%,n:166	156	156	0	0	10	166
Mycoplasama_sturni_NN	Mycoplasma	4	29.04	813344	813344	425216	623	636		1.30553	30	C:69.6%[S:69.6%,D:0.0%],F:3.4%,M:27.0%,n:148	103	103	0	5	40	148	C:92.8%[S:92.8%,D:0.0%],F:1.8%,M:5.4%,n:166	154	154	0	3	9	166
Mycoplasma_arthritidis_NN	Mycoplasma	1	30.7095	820453	820453	820453	632	650		1.29819	32	C:72.3%[S:72.3%,D:0.0%],F:2.7%,M:25.0%,n:148	107	107	0	4	37	148	C:96.4%[S:96.4%,D:0.0%],F:0.6%,M:3.0%,n:166	160	160	0	1	5	166
Mycoplasma_californicum_NN	Mycoplasma	1	30.829	793841	793841	793841	635	665		1.25014	31	C:70.3%[S:70.3%,D:0.0%],F:2.7%,M:27.0%,n:148	104	104	0	4	40	148	C:91.0%[S:91.0%,D:0.0%],F:1.8%,M:7.2%,n:166	151	151	0	3	12	166
Mycoplasma_mobile_NN	Mycoplasma	1	24.9513	777079	777079	777079	657	687		1.18277	27	C:71.6%[S:71.6%,D:0.0%],F:1.4%,M:27.0%,n:148	106	106	0	2	40	148	C:95.2%[S:95.2%,D:0.0%],F:1.2%,M:3.6%,n:166	158	158	0	2	6	166
Mycoplasma_gallinarum_NN	Mycoplasma	13	26.338	834674	424234	211390	666	696		1.25326	33	C:71.6%[S:71.6%,D:0.0%],F:0.7%,M:27.7%,n:148	106	106	0	1	41	148	C:93.4%[S:93.4%,D:0.0%],F:2.4%,M:4.2%,n:166	155	155	0	4	7	166
Mycoplasma_simbae_NN	Mycoplasma	12	31.7791	852572	496679	198315	666	699		1.28014	31	C:70.9%[S:70.9%,D:0.0%],F:2.0%,M:27.1%,n:148	105	105	0	3	40	148	C:94.6%[S:94.0%,D:0.6%],F:1.2%,M:4.2%,n:166	157	156	1	2	7	166
Mycoplasma_canis_NN	Mycoplasma	6	27.0356	867208	548078	319130	668	691		1.29822	31	C:71.6%[S:71.6%,D:0.0%],F:0.7%,M:27.7%,n:148	106	106	0	1	41	148	C:99.4%[S:99.4%,D:0.0%],F:0.6%,M:-0.0%,n:166	165	165	0	1	0	166
Mycoplasma_pirum_NN	Mycoplasma	6	24.1822	839829	839829	600706	678	704		1.23869	33	C:72.3%[S:70.9%,D:1.4%],F:2.0%,M:25.7%,n:148	107	105	2	3	38	148	C:70.5%[S:70.5%,D:0.0%],F:1.2%,M:28.3%,n:166	117	117	0	2	47	166
Mycoplasma_alvi_NN	Mycoplasma	7	24.9743	840640	575975	264665	681	724		1.23442	34	C:69.6%[S:68.2%,D:1.4%],F:2.0%,M:28.4%,n:148	103	101	2	3	42	148	C:65.7%[S:65.7%,D:0.0%],F:1.8%,M:32.5%,n:166	109	109	0	3	54	166
Mycoplasma_hyopneumoniae_NN	Mycoplasma	1	28.5222	897405	897405	897405	684	753		1.312	30	C:64.2%[S:64.2%,D:0.0%],F:2.7%,M:33.1%,n:148	95	95	0	4	49	148	C:91.0%[S:91.0%,D:0.0%],F:2.4%,M:6.6%,n:166	151	151	0	4	11	166
Mycoplasma_felis_NN	Mycoplasma	44	24.3059	811556	411689	58731	691	767		1.17447	30	C:68.9%[S:68.2%,D:0.7%],F:2.0%,M:29.1%,n:148	102	101	1	3	43	148	C:93.4%[S:93.4%,D:0.0%],F:0.0%,M:6.6%,n:166	155	155	0	0	11	166
Mycoplasma_synoviae_NN	Mycoplasma	1	28.4952	799476	799476	799476	691	745		1.15698	34	C:67.6%[S:67.6%,D:0.0%],F:3.4%,M:29.0%,n:148	100	100	0	5	43	148	C:91.6%[S:91.0%,D:0.6%],F:1.2%,M:7.2%,n:166	152	151	1	2	12	166
Mycoplasma_ovipneumoniae_NN	Mycoplasma	8	29.1416	1084158	1084158	875914	716	813		1.51419	30	C:63.5%[S:63.5%,D:0.0%],F:2.7%,M:33.8%,n:148	94	94	0	4	50	148	C:90.4%[S:90.4%,D:0.0%],F:1.2%,M:8.4%,n:166	150	150	0	2	14	166
Mycoplasma_columborale_NN	Mycoplasma	29	29.1612	910711	494692	186317	720	758		1.26488	29	C:69.6%[S:69.6%,D:0.0%],F:4.1%,M:26.3%,n:148	103	103	0	6	39	148	C:94.6%[S:94.6%,D:0.0%],F:0.6%,M:4.8%,n:166	157	157	0	1	8	166
DhMRE_Genome_NN	CaMg	3	33.9104	713033	713033	648879	735	807	668	0.970113	35	C:35.2%[S:34.5%,D:0.7%],F:12.2%,M:52.6%,n:148	52	51	1	18	78	148	C:2.4%[S:2.4%,D:0.0%],F:0.6%,M:97.0%,n:166	4	4	0	1	161	166
Rhizophagus_clarus_MRE_genome_NN	CaMg	34	32.0532	739936	374223	127582	739	932	1032	1.00127	28	C:27.1%[S:23.0%,D:4.1%],F:17.6%,M:55.3%,n:148	40	34	6	26	82	148	C:2.4%[S:1.2%,D:1.2%],F:0.0%,M:97.6%,n:166	4	2	2	0	162	166
Mycoplasma_primatum_NN	Mycoplasma	63	27.6168	902769	473023	65926	749	816		1.2053	34	C:71.0%[S:70.3%,D:0.7%],F:0.7%,M:28.3%,n:148	105	104	1	1	42	148	C:95.8%[S:95.8%,D:0.0%],F:0.6%,M:3.6%,n:166	159	159	0	1	6	166
Mycoplasma_hyorhinis_NN	Mycoplasma	1	25.892	836897	836897	836897	751	809		1.11438	29	C:67.6%[S:67.6%,D:0.0%],F:2.0%,M:30.4%,n:148	100	100	0	3	45	148	C:98.2%[S:98.2%,D:0.0%],F:1.2%,M:0.6%,n:166	163	163	0	2	1	166
Mycoplasma_pulmonis_NN	Mycoplasma	1	26.6365	963879	963879	963879	755	818		1.27666	29	C:70.3%[S:70.3%,D:0.0%],F:2.7%,M:27.0%,n:148	104	104	0	4	40	148	C:95.8%[S:95.2%,D:0.6%],F:1.2%,M:3.0%,n:166	159	158	1	2	5	166
Mycoplasma_crocodyli_NN	Mycoplasma	1	26.954	934379	934379	934379	759	778		1.23107	32	C:70.9%[S:70.9%,D:0.0%],F:4.1%,M:25.0%,n:148	105	105	0	6	37	148	C:98.8%[S:98.8%,D:0.0%],F:0.0%,M:1.2%,n:166	164	164	0	0	2	166
Mycoplasma_yeatsii_NN	Mycoplasma	1	25.7356	895051	895051	895051	759	768		1.17925	30	C:81.8%[S:81.8%,D:0.0%],F:1.4%,M:16.8%,n:148	121	121	0	2	25	148	C:98.2%[S:98.2%,D:0.0%],F:1.2%,M:0.6%,n:166	163	163	0	2	1	166
Mycoplasma_pneumoniae_NN	Mycoplasma	1	40.008	816394	816394	816394	760	791		1.0742	36	C:60.8%[S:60.1%,D:0.7%],F:2.7%,M:36.5%,n:148	90	89	1	4	54	148	C:74.7%[S:74.7%,D:0.0%],F:1.2%,M:24.1%,n:166	124	124	0	2	40	166
Mycoplasma_gallisepticum_NN	Mycoplasma	1	31.4699	1012800	1012800	1012800	767	811		1.32047	32	C:64.9%[S:64.2%,D:0.7%],F:5.4%,M:29.7%,n:148	96	95	1	8	44	148	C:83.7%[S:83.7%,D:0.0%],F:0.6%,M:15.7%,n:166	139	139	0	1	26	166
Mycoplasma_agalactiae_NN	Mycoplasma	1	29.7071	877438	877438	877438	771	811		1.13805	34	C:69.6%[S:69.6%,D:0.0%],F:2.7%,M:27.7%,n:148	103	103	0	4	41	148	C:97.0%[S:97.0%,D:0.0%],F:0.0%,M:3.0%,n:166	161	161	0	0	5	166
Mycoplasma_collis_NN	Mycoplasma	43	22.4101	902877	483326	117384	780	889		1.15753	29	C:70.3%[S:70.3%,D:0.0%],F:2.0%,M:27.7%,n:148	104	104	0	3	41	148	C:92.8%[S:92.8%,D:0.0%],F:1.2%,M:6.0%,n:166	154	154	0	2	10	166
Claroideoglomus_etunicatum_MRE_genome_NN	CaMg	67	34.2924	662952	339294	64355	821	977	1078	0.807493	37	C:22.9%[S:18.2%,D:4.7%],F:9.5%,M:67.6%,n:148	34	27	7	14	100	148	C:3.6%[S:3.0%,D:0.6%],F:0.0%,M:96.4%,n:166	6	5	1	0	160	166
Mycoplasma_bovis_NN	Mycoplasma	1	29.3147	1003404	1003404	1003404	836	863		1.20024	34	C:69.6%[S:69.6%,D:0.0%],F:3.4%,M:27.0%,n:148	103	103	0	5	40	148	C:98.8%[S:98.8%,D:0.0%],F:0.0%,M:1.2%,n:166	164	164	0	0	2	166
Mycoplasama_capricolum_NN	Mycoplasma	1	23.7704	1010023	1010023	1010023	844	864		1.19671	30	C:81.8%[S:81.8%,D:0.0%],F:1.4%,M:16.8%,n:148	121	121	0	2	25	148	C:99.4%[S:99.4%,D:0.0%],F:0.6%,M:-0.0%,n:166	165	165	0	1	0	166
Mycoplasma_suis_NN	Mycoplasma	1	31.0762	742431	742431	742431	864	912		0.859295	31	C:37.2%[S:37.2%,D:0.0%],F:8.8%,M:54.0%,n:148	55	55	0	13	80	148	C:22.9%[S:22.9%,D:0.0%],F:0.6%,M:76.5%,n:166	38	38	0	1	127	166
Mycoplasma_fermentans_NN	Mycoplasma	1	26.8708	1004014	1004014	1004014	888	957		1.13065	35	C:74.3%[S:74.3%,D:0.0%],F:1.4%,M:24.3%,n:148	110	110	0	2	36	148	C:96.4%[S:96.4%,D:0.0%],F:1.2%,M:2.4%,n:166	160	160	0	2	4	166
Mycoplasma_leachii_NN	Mycoplasma	1	23.7505	1008951	1008951	1008951	893	918		1.12984	30	C:80.4%[S:79.7%,D:0.7%],F:2.0%,M:17.6%,n:148	119	118	1	3	26	148	C:99.4%[S:98.8%,D:0.6%],F:0.6%,M:0.0%,n:166	165	164	1	1	0	166
Mycoplasma_iowae_NN	Mycoplasma	70	24.4737	1195147	601308	72516	949	1011		1.25938	29	C:73.0%[S:73.0%,D:0.0%],F:3.4%,M:23.6%,n:148	108	108	0	5	35	148	C:86.1%[S:86.1%,D:0.0%],F:1.2%,M:12.7%,n:166	143	143	0	2	21	166
Mycoplasma_penetrans_NN	Mycoplasma	1	25.7175	1358633	1358633	1358633	1041	1068		1.30512	30	C:69.6%[S:68.9%,D:0.7%],F:4.1%,M:26.3%,n:148	103	102	1	6	39	148	C:84.3%[S:84.3%,D:0.0%],F:1.8%,M:13.9%,n:166	140	140	0	3	23	166
Mycoplasma_mycoides_NN	Mycoplasma	1	23.9656	1211703	1211703	1211703	1138	1209		1.06477	30	C:79.1%[S:79.1%,D:0.0%],F:3.4%,M:17.5%,n:148	117	117	0	5	26	148	C:98.2%[S:97.6%,D:0.6%],F:0.6%,M:1.2%,n:166	163	162	1	1	2	166
Racocetra_verrucosa_MRE_genome_NN	CaMg	99	33.5951	1227948	631620	69697	1450	1664	1842	0.846861	31	C:30.4%[S:27.7%,D:2.7%],F:14.2%,M:55.4%,n:148	45	41	4	21	82	148	C:3.6%[S:3.6%,D:0.0%],F:0.6%,M:95.8%,n:166	6	6	0	1	159	166
LPA8_4_MRE_contigs_NN	CaMg	53	32.6771	1506637	753916	339824	1475	1646		1.02145	52	C:38.5%[S:16.9%,D:21.6%],F:9.5%,M:52.0%,n:148	57	25	32	14	77	148	C:3.0%[S:1.2%,D:1.8%],F:0.0%,M:97.0%,n:166	5	2	3	0	161	166
LPA8_3_MRE_contigs_NN	CaMg	54	32.4605	1512906	787870	483223	1513	1661		0.999938	56	C:37.2%[S:16.9%,D:20.3%],F:11.5%,M:51.3%,n:148	55	25	30	17	76	148	C:3.6%[S:1.2%,D:2.4%],F:0.0%,M:96.4%,n:166	6	2	4	0	160	166
LPA8_1_MRE_contigs_NN	CaMg	50	32.5519	1544581	776706	291336	1524	1724		1.0135	53	C:37.8%[S:16.2%,D:21.6%],F:10.8%,M:51.4%,n:148	56	24	32	16	76	148	C:3.6%[S:0.6%,D:3.0%],F:0.0%,M:96.4%,n:166	6	1	5	0	160	166
Mycoplasama_haemofelis_NN	Mycoplasma	1	38.8128	1155937	1155937	1155937	1530	1629		0.755514	31	C:44.6%[S:44.6%,D:0.0%],F:4.7%,M:50.7%,n:148	66	66	0	7	75	148	C:45.2%[S:45.2%,D:0.0%],F:0.6%,M:54.2%,n:166	75	75	0	1	90	166
CaGg_genome_124scaffolds_NN	CaGg	124	54.8463	1726950	869292	150417	1829	1882		0.944204	39	C:89.2%[S:88.5%,D:0.7%],F:3.4%,M:7.4%,n:148	132	131	1	5	11	148	C:3.0%[S:3.0%,D:0.0%],F:0.0%,M:97.0%,n:166	5	5	0	0	161	166
