## Supplementary material for "The model arbuscular mycorrhizal fungus *Rhizophagus irregularis* harbours endosymbiotic bacteria with a highly reduce genome": Table S3

### Sheet: Feuil1
Table S3. Summary of AMF Genomes and replicates of A2 (four replicates) and LPA8 (three replicates)
	AMF genomes assembly from this study with replicates (Without contigs < 1000bp)							Addapted from Ropars et al., 2016
	A2-3	A2-4	A2-6	A2-WG	LPA8-1	LPA8-3	LPA8-4	A1	A4	A5	B3	C2	DAOM-197198 Tisserant2013	DAOM-197198 Lin 2014
GC%	27.2243	27.214	27.1884	27.3722	27.0874	27.0922	27.1127	-	-	-	-	-	-	-
Total number of SNP	-	-	-	-	-	-	-	31261	58734	103102	32446	25849	N,A,	N,A,
SNP/kb	-	-	-	-	-	-	-	0.25	0.42	0.78	0.26	0.21	0.43	N,A,
Nb Scaffolds/Contigs	17015	16979	16879	17068	15688	15743	15789	11301	11380	14626	10461	10857	28371	30638
longest contig	140878	113499	140820	136409	100215	113792	100198	-	-	-	-	-	-	-
Mean/Median Coverage	34.5895	35.8648	38.6931	70.6662	48.0748	38.6503	43.465	75x	99x	80x	84x	100X	23x	N,A,
Assembly size (mb)	112.153	111.669	111.846	116.014	117.2	116.806	117.201	126	138	131	125	123	101	141
Flow cytometry size	-	-	-	-	-	-	-	131.3	140.6	132.8	134.3	143.4	133	133
N50	56.0342	55.7658	55.8735	57.9656	58.5401	58.3572	58.536	51.53	41.28	39	42.47	40.85	4.19	16.36
Gene models	27840	27714	27727	28732	28253	28180	28229	26659	25760	26585	25164	26756	28232	27392
Complete BUSCOs (C)	97.2% (282)	96.2% (279)	96.8% (281)	96.5% (280)	94.1% (273)	95.2% (276)	94.5% (274)	95.9% (278)	96.8% (281)	96.2% (279)	97.2% (282)	96.6% (280)	-	96.9% (281)
Complete and single-copy BUSCOs (S)	93.8% (272)	93.1% (270)	93.4% (271)	93.1% (270)	91.7% (266)	92.8% (269)	92.1% (267)	93.1% (270)	93.4% (271)	92.8% (269)	93.4% (271)	92.8% (269)	-	94.1% (273)
Complete and duplicated BUSCOs (D)	3.4% (10)	3.1% (9)	3.4% (10)	3.4% (10)	2.4% (7)	2.4% (7)	2.4% (7)	2.8% (8)	3.4% (10)	3.4% (10)	3.8% (11)	3.8% (11)	-	2.8% (8)
Fragmented BUSCOs (F)	1.4% (4)	1.7% (5)	1.7% (5)	2.4% (7)	2.8% (8)	2.1% (6)	2.4% (7)	2.1% (6)	2.1% (6)	2.1% (6)	1.7% (5)	2.1% (6)	-	1.7% (5)
Missing BUSCOs (M)	1.4% (4)	2.1% (6)	1.5% (4)	1.1% (3)	3.1% (9)	2.7% (8)	3.1% (9)	2.0% (6)	1.1% (3)	1.7% (5)	1.1% (3)	1.3% (4)	-	1.4% (4)
Total BUSCO groups searched	290	290	290	290	290	290	290	290	290	290	290	290	-	290
								84% (1210)	84% (1214)	84% (1219)	84% (1216)	84% (1213)	84% (1219)	76% (1096)
								8,4% (121)	8,5% (123)	8,4% (121)	8,2% (119)	7,9% (115)	8,1% (117)	8,5% (123)
								9,5% (138)	9,3% (134)	9,1% (131)	9,3% (134)	9,1% (131)	8,6% (125)	11% (165)
								6,2% (90)	6,2% (90)	6,1% (89)	6,1% (88)	6,5% (94)	6,5% (94)	12% (177)
								* Analysis of BUSCO genome benchmarks was performed against 1,438 fungal BUSCO groups (Simão et al,, 2015)
